# Aryl hydrocarbon receptor and TGF-β inducible early gene mediate a transcriptional axis modulating immune homeostasis in mosquitoes

**DOI:** 10.1101/2020.11.05.368985

**Authors:** Aditi Kulkarni, Ashmita Pandey, Patrick Trainor, Samantha Carlisle, Wanqin Yu, Phanidhar Kukutla, Jiannong Xu

## Abstract

Immune homeostasis ensures effective pathogen defense and avoids overactivity, which is achieved through an orchestrated transcriptional network. Here we demonstrate that mosquito AhR and TIEG mediate a transcriptional axis to modulate the immune response. The AhR agonist compromised the immunity with reduced survival upon the challenge with bacterium *Serratia fonticola*, while the AhR antagonists enhanced the immunity with increased survival. The phenotype of pharmacological immune enhancement was corroborated genetically by the *AhR* gene silencing. The transcriptome comparison following AhR manipulations highlighted a set of AhR regulated genes, from which transcription factor TIEG, the ortholog of Krüppel-like factor 10, was chosen for further study. TIEG was required for the AhR mediated immune modulation. Silencing *TIEG* increased survival and reversed the immune suppression mediated by agonist-activated AhR. Among the transcriptomes, there were genes sharing co-expression patterns in the cohorts with AhR manipulation pharmacologically or genetically. Moreover, the mosquitoes with silenced *TIEG* and *AhR* shared ~68% altered genes upon infection. Together, the data suggest TIEG is downstream of AhR, acting as a major transcription factor mediating the immune modulation. The TIEG targets include genes involved in sugar metabolism and circadian rhythms, both processes are critical for immune homeostasis. In the naïve mosquitoes, the AhR-TIEG axis prevents the adverse effect of the overactivated IMD pathway created by silencing the inhibitor *Caspar*. In summary, AhR and TIEG constitute a transcriptional axis that mediates a gene network critical for maintaining immune homeostasis.

**Significance:** Immune homeostasis is sustained by various parameters involving different transcriptional regulatory networks. Such knowledge in mosquitoes remains scarce. Here, using AhR manipulation and transcriptome interrogation, we demonstrate that AhR and TIEG (a KLF10 ortholog) constitute a transcriptional axis to mediate immune modulation using an antibacterial immune model in the malaria vector *Anopheles gambiae*. AhR is a ligand-activated transcription factor that senses environmental signals and transcribes relevant genes to modulate immune responses. TIEG/KLF10, conserved from invertebrates to mammals, mediates various transcriptional networks. Our data show that the AhR-TIEG axis controls the genes involving in sugar sensing and circadian rhythms in the infection context. This finding warrants further study to elucidate the transcriptional control of metabolic and circadian behind immune homeostasis.
