## Supplementary material for "Aryl hydrocarbon receptor and TGF-β inducible early gene mediate a transcriptional axis modulating immune homeostasis in mosquitoes": Table S3

### Sheet: Sheet1
Table S1. AhR protein sequences used in phylogenetic analysis
Organism	GenBank accession
Aedes aegypti	EAT36061.1
Anopheles gambiae	XP_001238158.2
Drosophila melanogaster	NP_476748.1
Homo sapien	NP_001612.1
Mus musculus	NP_038492.1
Caenorhabditis elegans	NP_001021036.1
Danio rerio	NP_001019987.1
