## Supplementary material for "Aryl hydrocarbon receptor and TGF-β inducible early gene mediate a transcriptional axis modulating immune homeostasis in mosquitoes": Table S2

### Sheet: Table S2
Primer	Sequence	ID			Table S2. Primers used in the study
Ag_rps5_F	CCATGTCACGTCTCGTCACT	AGAP008329			Gene ID	Gene name	Forward	Reverse
Ag_rps5_R	CGAAAACCATCCACACACAC	AGAP008329			AGAP005246	Ag_SRPN10	GGGAGCGACATGACGATGAT	ACGGATGGTCTAGCCGTACT
Ag_SRPN10_F	GGGAGCGACATGACGATGAT	AGAP005246			AGAP006473	Ag_Caspar	CACCTGGAAGCATCGAACTGG	GTTGAGGTCGTTGGAGTACAGGC
Ag_SRPN10_R	ACGGATGGTCTAGCCGTACT	AGAP005246			AGAP006473	dsCaspar	TAATACGACTCACTATAGGGCCGCTTTTCTAAACGCTGTC	TAATACGACTCACTATAGGGAACCGTAATCCAAGGAGCA
Ag_TIEG_F	GCATCAACAAGGACGGTTCG	AGAP009889			AGAP008329	Ag_rps5	CCATGTCACGTCTCGTCACT	CGAAAACCATCCACACACAC
Ag_TIEG_R	CTTGGGTATCACAGGAA	AGAP009889			AGAP008364	Ag_TEP15	TCGAACGGTAAAGCTTCGCT	TCGAAGGAGCAGTCGAAACC
Ag_AhR_F	TGATGCCACACTCCGTTTCA	AGAP010259			AGAP009889	Ag_TIEG	GCATCAACAAGGACGGTTCG	CTTGGGTATCACAGGAA
Ag_AhR_R	TCGAACGGTAAAGCTTCGCT	AGAP010259			AGAP009889	dsTIEG	TAATACGACTCACTATAGTTCCTGTGATAGCGCCCAAG	TAATACGACTCACTATAGTTGTTGTGCCGTTTGACGTG
Ag_Caspar_F	CACCTGGAAGCATCGAACTGG	AGAP006473			AGAP010259	Ag_AhR	AAACACAGCTGCGCGATTTT	CAGTACCGGGAAAGTGTGCT
Ag_Caspar_R	GTTGAGGTCGTTGGAGTACAGGC	AGAP006473			AGAP010259	dsAhR	TAATACGACTCACTATAGGGAGGGGACAAAGAGCTACGG	TAATACGACTCACTATAGGGAAGCGGCCGGTGATTTTAC
Ag_Def1_F	ATGCATTGTGCATTTGCCTA	AGAP011294			AGAP011294	Ag_Def1	ATGCATTGTGCATTTGCCTA	AGCGGGACACAAAATTGAAC
Ag_Def1_R	AGCGGGACACAAAATTGAAC	AGAP011294			AGAP029624	Ag_SOCS	GTTTTCCGTCTCCTTCCGCAAGTA	CTTCGGTAGCGTCAGCTCGTTGAT
Ag_SOCS_F	GTTTTCCGTCTCCTTCCGCAAGTA	AGAP029624				dsGFP	TAATACGACTCACTATAGAGTGAGCGCAACGCAATTA	TAATACGACTCACTATAGCAGCACGCGTCTTGTAGTTC
Ag_SOCS_R	CTTCGGTAGCGTCAGCTCGTTGAT	AGAP029624
Ag_TEP15_F	TCGAACGGTAAAGCTTCGCT	AGAP008364
Ag_TEP15_R	TCGAAGGAGCAGTCGAAACC	AGAP008364
dsAhR_F	TAATACGACTCACTATAGGGAGGGGACAAAGAGCTACGG	AGAP010259
dsAhR_R	TAATACGACTCACTATAGGGAAGCGGCCGGTGATTTTAC	AGAP010259
dsTIEG_F	TAATACGACTCACTATAGTTCCTGTGATAGCGCCCAAG	AGAP009889
dsTIEG_R	TAATACGACTCACTATAGTTGTTGTGCCGTTTGACGTG	AGAP009889
dsCaspar_F	TAATACGACTCACTATAGGGCCGCTTTTCTAAACGCTGTC	AGAP006473
dsCaspar_R	TAATACGACTCACTATAGGGAACCGTAATCCAAGGAGCA	AGAP006473
dsGFP_F	TAATACGACTCACTATAGAGTGAGCGCAACGCAATTA
dsGFP_R	TAATACGACTCACTATAGCAGCACGCGTCTTGTAGTTC
